# RdDM mutants reduce histone methylation rather than DNA methylation at the paramutated maize *b1* enhancer

**DOI:** 10.1101/2023.08.29.555344

**Authors:** Iris Hövel, Rechien Bader, Marieke Louwers, Max Haring, Kevin Peek, Jonathan I. Gent, Maike Stam

**Affiliations:** Swammerdam Institute for Life Sciences, Universiteit van Amsterdam, P.O. box 1210, 1090 GE Amsterdam, The Netherlands; argenx BV, Industriepark Zwijnaarde 7, 9052 Zwijnaarde (Ghent), Belgium; Universiteit van Amsterdam, P.O. box 19185, 1000 GD Amsterdam, The Netherlands; Department of Plant Biology, University of Georgia, Athens, Georgia 30602, USA

## Abstract

Paramutation is the transfer of mitotically and meiotically heritable silencing information between two alleles. With paramutation at the maize *booster1* (*b1*) locus, the low expressed *B’* epiallele heritably changes the high expressed *B-I* epiallele into *B’* with 100% frequency. This requires specific tandem repeats and multiple components of the RNA-directed DNA methylation (RdDM) pathway, including the RNA-dependent RNA polymerase (RdRP, *mediator of paramutation1*, MOP1), the second-largest subunit of RNA polymerase IV and V (NRP(D/E)2a, *mediator of paramutation2,* MOP2), and the largest subunit of RNA Polymerase IV (NRPD1, *mediator of paramutation3*, MOP3). Mutations in *mop* genes prevent paramutation and release silencing at the *B’* epiallele. In this study we investigated the effect of mutations in *mop1*, *mop2* and *mop3* on chromatin structure and DNA methylation at the *B’* epiallele, and especially the regulatory hepta-repeat 100 kb upstream of the *b1* gene.

We show that mutations in *mop1* and *mop3* result in decreased repressive histone modifications H3K9me2 and H3K27me2 at the hepta-repeat. Associated with this decrease are partial activation of the hepta-repeat enhancer function, formation of a multi-loop structure, and elevated *b1* expression. In *mop2* mutants, which do not show elevated *b1* expression, H3K9me2 and H3K27me2 and a single-loop structure like in wild type *B’* are retained. Surprisingly, high DNA methylation levels at the *B’* hepta-repeat remains in all three mutants. Our results raise the possibility of MOP factors mediating RNA-directed histone methylation rather than RNA-directed DNA methylation at the *b1* locus.
