## Supplemental Table S2 for "RdDM mutants reduce histone methylation rather than DNA methylation at the paramutated maize *b1* enhancer"

### Sheet: Results_Statistics_Kevin_May24-
repeats: primer pairs R1-R6
45kb: primer pairs e, h
Gene body (gb): primer pairs UTR, Ex3
Values indicated in the tables are the p values after statistical testing (see Methods). Values in bold indicate significant values.
pval_H3ac_repeats Husk
	B'	B' Mop2/mop2-1	B' mop2-1	B' mop1-1	B' mop3-1
B' Mop2/mop2-1	1	NA	NA	NA	NA
B' mop2-1	1	1	NA	NA	NA
B' mop1-1	0.071606	0.057859941	0.030890447	NA	NA
B' mop3-1	0.031958581	0.02613587	0.013307872	1	NA
B-I	5.49E-09	7.60E-09	1.39E-09	0.001975092	0.007713169
pval_H3ac_45kb Husk
	B'	B' Mop2/mop2-1	B' mop2-1	B' mop1-1	B' mop3-1
B' Mop2/mop2-1	1	NA	NA	NA	NA
B' mop2-1	1	1	NA	NA	NA
B' mop1-1	0.036274715	0.00490481	0.008443426	NA	NA
B' mop3-1	1	0.745854287	1	1	NA
B-I	0.001053794	0.00010926	0.000138582	1	0.228769268
pval_H3ac_gb Husk
	B'	B' Mop2/mop2-1	B' mop2-1	B' mop1-1	B' mop3-1
B' Mop2/mop2-1	1	NA	NA	NA	NA
B' mop2-1	0.942843881	0.271063099	NA	NA	NA
B' mop1-1	1.13E-11	1.28E-12	3.36E-09	NA	NA
B' mop3-1	0.00022538	3.11E-05	0.054286619	0.00073504	NA
B-I	1.51E-19	1.78E-20	9.83E-18	0.00745321	2.52E-11
pval_H3core_repeats Husk
	B'	B' Mop2/mop2-1	B' mop2-1	B' mop1-1	B' mop3-1
B' Mop2/mop2-1	1	NA	NA	NA	NA
B' mop2-1	0.00867662	0.000609295	NA	NA	NA
B' mop1-1	1	1	0.0160027	NA	NA
B' mop3-1	0.100307	0.757256	1.33882e-07	0.0609202	NA
B-I	3.99852e-05	0.0013519	3.56033e-13	1.8398e-05	0.910076
pval_H3core_45kb Husk
	B'	B' Mop2/mop2-1	B' mop2-1	B' mop1-1	B' mop3-1
B' Mop2/mop2-1	1	NA	NA	NA	NA
B' mop2-1	1	1	NA	NA	NA
B' mop1-1	1	1	1	NA	NA
B' mop3-1	1	1	1	1	NA
B-I	1	1	1	1	1
pval_H3core_gb Husk
	B'	B' Mop2/mop2-1	B' mop2-1	B' mop1-1	B' mop3-1
B' Mop2/mop2-1	1	NA	NA	NA	NA
B' mop2-1	1	0.123567589	NA	NA	NA
B' mop1-1	1	0.528426521	1	NA	NA
B' mop3-1	1	0.122262289	1	1	NA
B-I	1	0.62464948	1	1	1
pval_H3K9me2_repeats Seedling
	B'	B' mop1-1	B' mop3-1
B' mop1-1	0.172436334	NA	NA
B' mop3-1	0.00011137	0.05900427	NA
B-I	6.65E-08	0.00010941	0.428557478
pval_H3K9me2_45kb Seedling
	B'	B' mop1-1	B' mop3-1
B' mop1-1	0.058396403	NA	NA
B' mop3-1	0.065605146	1	NA
B-I	1	0.530679546	0.688440519
pval_H3K9me2_gb Seedling
	B'	B' mop1-1	B' mop3-1
B' mop1-1	0.120908946	NA	NA
B' mop3-1	1	1	NA
B-I	1	0.012371875	0.317302669
pval_H3K9me2_repeats Husk
	B'	B' Mop2/mop2-1	B' mop2-1	B' mop2-2	B' mop1-1	B' mop3-1
B' Mop2/mop2-1	1	NA	NA	NA	NA	NA
B' mop2-1	1	1	NA	NA	NA	NA
B' mop2-2	1	1	1	NA	NA	NA
B' mop1-1	0.0258546	1.00659e-05	6.79677e-05	0.0260652	NA	NA
B' mop3-1	0.0123917	6.98878e-06	4.11698e-05	0.0129111	1	NA
B-I	1.83924e-05	1.75368e-09	1.66017e-08	8.27108e-05	0.527017	1
pval_H3K9me2_45kb Husk
	B'	B' Mop2/mop2-1	B' mop2-1	B' mop2-2	B' mop1-1	B' mop3-1
B' Mop2/mop2-1	0.783029	NA	NA	NA	NA	NA
B' mop2-1	1	1	NA	NA	NA	NA
B' mop2-2	1	1	1	NA	NA	NA
B' mop1-1	1	0.0143415	0.859051	0.466185	NA	NA
B' mop3-1	1	1	1	1	0.0717199	NA
B-I	1	1	1	1	0.642528	1
pval_H3K9me2_gb Husk
	B'	B' Mop2/mop2-1	B' mop2-1	B' mop2-2	B' mop1-1	B' mop3-1
B' Mop2/mop2-1	1	NA	NA	NA	NA	NA
B' mop2-1	1	1	NA	NA	NA	NA
B' mop2-2	1	1	1	NA	NA	NA
B' mop1-1	1	1	1	1	NA	NA
B' mop3-1	1	1	1	1	1	NA
B-I	0.623022	1	1	1	1	1
pval_H3K27me2_repeats Seedling
	B'	B' mop1-1	B' mop3-1
B' mop1-1	1.21E-05	NA	NA
B' mop3-1	3.94E-07	0.86469296	NA
B-I	9.24E-08	0.404413518	1
pval_H3K27me2_45kb Seedling
	B'	B' mop1-1	B' mop3-1
B' mop1-1	1	NA	NA
B' mop3-1	1	1	NA
B-I	1	1	1
pval_H3K27me2_gb Seedling
	B'	B' mop1-1	B' mop3-1
B' mop1-1	0.161021842	NA	NA
B' mop3-1	1	1	NA
B-I	0.60773499	1	1
pval_H3K27me2_repeats Husk
	B'	B' Mop2/mop2-1	B' mop2-1	B' mop2-2	B' mop1-1	B' mop3-1
B' Mop2/mop2-1	1	NA	NA	NA	NA	NA
B' mop2-1	1	1	NA	NA	NA	NA
B' mop2-2	1	1	1	NA	NA	NA
B' mop1-1	0.000293893	0.00837447	0.0749368	0.00078565	NA	NA
B' mop3-1	0.000227532	0.00428815	0.0283814	0.000363162	1	NA
B-I	5.22826e-09	1.93377e-07	4.5842e-06	1.44067e-07	0.0856041	1
pval_H3K27me2_45kb Husk
	B'	B' Mop2/mop2-1	B' mop2-1	B' mop2-2	B' mop1-1	B' mop3-1
B' Mop2/mop2-1	1	NA	NA	NA	NA	NA
B' mop2-1	1	1	NA	NA	NA	NA
B' mop2-2	1	1	1	NA	NA	NA
B' mop1-1	1	0.746276	1	0.151303	NA	NA
B' mop3-1	1	1	1	0.270694	1	NA
B-I	1	0.393999	0.932932	0.0813375	1	1
pval_H3K27me2_gb Husk
	B'	B' Mop2/mop2-1	B' mop2-1	B' mop2-2	B' mop1-1	B' mop3-1
B' Mop2/mop2-1	0.632104	NA	NA	NA	NA	NA
B' mop2-1	1	1	NA	NA	NA	NA
B' mop2-2	1	1	1	NA	NA	NA
B' mop1-1	1	0.0713665	1	1	NA	NA
B' mop3-1	0.0170081	1	0.189169	0.0851603	0.00118207	NA
B-I	4.0413e-05	0.012982	0.000431992	0.000484885	1.53741e-06	1
